# Complete mitochondrial genomes of ancyromonads provide clues for the gene content and genome structures of ancestral mitochondria

**DOI:** 10.1101/2025.03.26.645259

**Authors:** Ryo Harada, Takashi Shiratori, Akinori Yabuki, Yuji Inagaki, Andrew J. Roger, Ryoma Kamikawa

## Abstract

Mitochondria of eukaryotic cells are direct descendants of an endosymbiotic bacterium related to Alphaproteobacteria. These organelles retain their own genomes, which are highly reduced and divergent when compared to those of their bacterial relatives. To better understand the trajectory of mitochondrial genome evolution from the last eukaryotic common ancestor (LECA) to extant species, mitochondrial genome sequences from phylogenetically diverse lineages of eukaryotes – particularly protists – are essential. For this reason, we focused on the mitochondrial genomes of Ancyromonadida, an independent and understudied protist lineage in the eukaryote tree of life. Here we report the mitochondrial genomes from three Ancyromonadida: *Ancyromonas sigmoides*, *Nutomonas longa*, and *Fabomonas tropica*. Our analyses reveal that these mitochondrial genomes are circularly mapping molecules that feature protein-coding inverted repeats. This inverted repeat structure has been observed in other mitochondrial genomes but is patchily distributed over the tree of eukaryotes. Ancyromonad mitochondrial genomes possess several protein-coding genes which have not been detected from any other mitochondrial genomes of eukaryotes sequenced to date, thereby extending the known mitochondrial gene repertoire of ancestral eukaryotes, including LECA. These findings significantly expand our understanding of mitochondrial genome diversity across eukaryotes, shedding light on the early phases of mitochondrial genome evolution in eukaryotes.
