## Supplemental Table 1 for "Complete mitochondrial genomes of ancyromonads provide clues for the gene content and genome structures of ancestral mitochondria"

### Sheet: Sheet1
Supplementary Table 1. Annotation results of uncharacterized proteins.
All additional annotation results for ORFs which were not confidently annotated by Mfannot and PSI-BLAST were shown. Hits with significant scores were highlighted in yellow.
						Psi-blast		Interproscan		Foldseek		TMHMM2	DeepTMHMM	Phobius	TM-align (atp4)		TM-align (sdh3)		TM-align (tatC)
species	accession	CDS	region	annotation	orf	hit	E-value	hit	E-value	hit	E-value	Num of TM	Num of TM	Num of TM	RMSD	TM	RMSD	TM	RMSD	TM
Ancyromona sigmoides B-70	LC835033	Ancy01.4	6444..6989	hypothetical	orf181	-	-			-		0	0	0	NA	NA	NA	NA	NA	NA
Ancyromona sigmoides B-70	LC835033	Ancy01.6	8535..9023	hypothetical	orf162	-	-			-		0	0	0	NA	NA	NA	NA	NA	NA
Ancyromona sigmoides B-70	LC835033	Ancy01.22	complement(18733..19137)	hypothetical	orf134	-	-			-		0	0	0	NA	NA	NA	NA	NA	NA
Ancyromona sigmoides B-70	LC835033	Ancy01.46	40587..41252	hypothetical	orf221	-	-			-		3	3	2	NA	NA	NA	NA	NA	NA
Ancyromona sigmoides B-70	LC835033	Ancy01.48	42459..42731	hypothetical	orf90	-	-			-		0	0	0	NA	NA	NA	NA	NA	NA
Nutomonas longa NCFW	LC835035	Nuto01.2	2144..2863	hypothetical	orf239	-	-			-		6	6	7	3.32	0.33	4.14	0.34	5.01	0.42
Nutomonas longa NCFW	LC835035	Nuto01.9	12637..13143	hypothetical	orf168	-	-			-		2	2	2	2.81	0.4	4.69	0.33	4.1	0.38
Nutomonas longa NCFW	LC835035	Nuto01.10	13163..13759	rps5	orf198	rps5	0.011	rps5 (IPR020568)	6.32e-05	rps5	3.275e-05	0	0	0	NA	NA	NA	NA	NA	NA
Nutomonas longa NCFW	LC835035	Nuto01.12	15408..15905	hypothetical	orf165	-	-			-		0	0	0	2.93	0.22	4.27	0.24	4.12	0.29
Nutomonas longa NCFW	LC835035	Nuto01.27	24121..24468	hypothetical	orf115	-	-			-		0	0	0	4.38	0.19	4.24	0.19	4.21	0.25
Nutomonas longa NCFW	LC835035	Nuto01.41	33058..33837	hypothetical	orf259	-	-			-		2	0	3	2.98	0.38	3.8	0.31	4.08	0.47
Nutomonas longa NCFW	LC835035	Nuto01.54	47623..51372	hypothetical	orf1249	-	-			-		13	12	15	2.48	0.32	5.22	0.39	4.62	0.42
Fabomonas tropica NYK3C	LC835034	Fabo01.6	6490..6870	hypothetical	orf126	-	-			-		2	2	2	3.07	0.26	4.49	0.29	4.33	0.38
Fabomonas tropica NYK3C	LC835034	Fabo01.7	6880..8052	hypothetical	orf390	-	-			-		3	1	3	2.46	0.28	4.15	0.32	4.96	0.36
Fabomonas tropica NYK3C	LC835034	Fabo01.9	11894..12436	hypothetical	orf180	-	-			-		3	4	3	4.01	0.32	2.87	0.35	4.05	0.34
Fabomonas tropica NYK3C	LC835034	Fabo01.10	12488..14845	hypothetical	orf785	-	-			-		3	3	3	3.51	0.36	4.65	0.41	4.65	0.39
Fabomonas tropica NYK3C	LC835034	Fabo01.11	15016..15564	hypothetical	orf182	-	-	-		rps5	0.00822	0	0	0	4.89	0.21	5.49	0.24	5.33	0.3
Fabomonas tropica NYK3C	LC835034	Fabo01.15	18060..18626	rpl10	orf188	-	-	rpl10 (IPR043141)	2.75e-08	rpl10	6.141e-06	0	0	0	NA	NA	NA	NA	NA	NA
Fabomonas tropica NYK3C	LC835034	Fabo01.20	complement(22370..22651)	hypothetical	orf93	-	-			-		0	0	0	2.92	0.38	2.1	0.23	3.48	0.25
Fabomonas tropica NYK3C	LC835034	Fabo01.24	complement(23728..24210)	hypothetical	orf160	-	-			-		0	0	0	4.14	0.17	5.4	0.19	4.78	0.23
Fabomonas tropica NYK3C	LC835034	Fabo01.45	complement(47155..50298)	hypothetical	orf1047	-	-			-		4	0	4	2.33	0.32	5.69	0.37	3.63	0.38
Fabomonas tropica NYK3C	LC835034	Fabo01.46	complement(51023..51943)	hypothetical	orf306	-	-			-		3	2	3	3.88	0.31	4.95	0.29	4.86	0.35
Fabomonas tropica NYK3C	LC835034	Fabo01.47	complement(51997..52740)	hypothetical	orf247	-	-			-		6	6	5	2.56	0.34	3.88	0.4	3.97	0.37
Fabomonas tropica SRT902	LC835034	SRT902.6	6508..6888	hypothetical	orf126	-	-			-		2	2	2	3.79	0.3	4.62	0.33	4.31	0.42
Fabomonas tropica SRT902	LC835034	SRT902.7	6891..8006	hypothetical	orf371	-	-			-		3	0	5	3.76	0.32	4.9	0.35	4.46	0.43
Fabomonas tropica SRT902	LC835034	SRT902.9	11942..12409	hypothetical	orf155	-	-			-		3	3	3	1.78	0.38	4.54	0.36	4.06	0.37
Fabomonas tropica SRT902	LC835034	SRT902.10	12469..14820	hypothetical	orf783	-	-			-		5	3	4	4.53	0.33	5.13	0.37	3.9	0.39
Fabomonas tropica SRT902	LC835034	SRT902.11	14994..15542	hypothetical	orf182	-	-			-		0	0	0	5.13	0.16	5.32	0.23	4.8	0.31
Fabomonas tropica SRT902	LC835034	SRT902.15	18013..18582	rpl10	orf189	-	-	rpl10 (IPR043141)	1.5e-07	rpl10	6.187e-05	4	0	4	NA	NA	NA	NA	NA	NA
Fabomonas tropica SRT902	LC835034	SRT902.20	complement(22303..22587)	hypothetical	orf94	-	-			-		0	0	0	4.02	0.17	4.66	0.18	4.26	0.21
Fabomonas tropica SRT902	LC835034	SRT902.24	complement(23661..24143)	hypothetical	orf160	-	-			-		0	0	0	4.4	0.17	4.83	0.22	4.8	0.24
Fabomonas tropica SRT902	LC835034	SRT902.45	complement(47166..50348)	hypothetical	orf1060	-	-			-		2	0	4	4.71	0.29	5.03	0.38	4.59	0.45
Fabomonas tropica SRT902	LC835034	SRT902.46	complement(51089..52012)	hypothetical	orf307	-	-			-		4	2	3	2.81	0.29	4.93	0.33	4.5	0.31
Fabomonas tropica SRT902	LC835034	SRT902.47	complement(52061..52804)	hypothetical	orf247	-	-			-		6	6	6	2.95	0.35	5.12	0.36	4.89	0.45
